# Discovery of Epigenetically Silenced Tumour Suppressor Genes in Aggressive Breast Cancer Through a Computational Approach

**DOI:** 10.1101/2025.01.31.635071

**Authors:** Anne-Laure Vitte, Florent Chuffart, Emmanuelle Jacquet, Eleni Nika, Mireille Mousseau, Ina Jung, Séverine Tabone-Eglinger, Thomas Bachelot, Sophie Rousseaux, Saadi Khochbin, Ekaterina Bourova-Flin

## Abstract

Breast cancer is characterized by genetic and epigenetic deregulations, leading to aberrant expression of tissue-specific genes that are normally silent in healthy breast tissue. Our previous work identified the embryonic stem cell-specific gene *DNMT3B*, a *de novo* DNA methyltransferase, as aberrantly activated in breast cancer, correlating with aggressive tumour behaviour and high relapse risk, regardless of molecular subtype. Through integrative bioinformatic analyses of DNA methylation and transcriptomic data, we identified 154 genes downregulated via *DNMT3B*-driven promoter hypermethylation, many of which are associated with high relapse risk. Notably, the tumour suppressor gene *GATA3* emerged as a primary target of functional inactivation through either loss-of-function mutations or *DNMT3B*-controlled hypermethylation, in a mutually exclusive manner.

Both mechanisms of *GATA3* inactivation were associated with similar molecular signatures linked to tumour progression, increased malignancy, and poorer prognosis. However, distinct differences were observed, with immune- and inflammation-related genes enriched in *GATA3* hypermethylation cases but depleted in mutation-driven silencing. Additionally, our analysis uncovered other potential tumour suppressor genes epigenetically repressed in aggressive breast cancers. These findings underscore a broader role of *GATA3* inactivation beyond genetic alterations and suggest therapeutic opportunities to target epigenetically silenced tumour suppressors in aggressive breast tumours.
