## Supplementary Table S2 for "Discovery of Epigenetically Silenced Tumour Suppressor Genes in Aggressive Breast Cancer Through a Computational Approach"

### Sheet: Table S2
Table S2. List of genes hypermetylated and simultaneously down-regulated in DNMT3B+
Gene	Gene ID	Title	Location	Type
ABAT	18	4-aminobutyrate aminotransferase	16p13.2	protein-coding
ABCC8	6833	ATP binding cassette subfamily C member 8	11p15.1	protein-coding
ACOX2	8309	acyl-CoA oxidase 2	3p14.3	protein-coding
ADCY1	107	adenylate cyclase 1	7p12.3	protein-coding
ADGRB2	576	adhesion G protein-coupled receptor B2	1p35.2	protein-coding
AFF3	3899	ALF transcription elongation factor 3	2q11.2	protein-coding
BCL2	596	BCL2 apoptosis regulator	18q21.33	protein-coding
BHLHE40	8553	basic helix-loop-helix family member e40	3p26.1	protein-coding
BMERB1	89927	bMERB domain containing 1	16p13.11	protein-coding
BNIPL	149428	BCL2 interacting protein like	1q21.3	protein-coding
BPIFB2	80341	BPI fold containing family B member 2	20q11.21	protein-coding
C14orf132	56967	chromosome 14 open reading frame 132	14q32.2	protein-coding
C3orf18	51161	chromosome 3 open reading frame 18	3p21.31	protein-coding
C5AR2	27202	complement C5a receptor 2	19q13.32	protein-coding
CAPN8	388743	calpain 8	1q41	protein-coding
CARTPT	9607	CART prepropeptide	5q13.2	protein-coding
CBLN2	147381	cerebellin 2 precursor	18q22.3	protein-coding
CCDC170	80129	coiled-coil domain containing 170	6q25.1	protein-coding
CCDC96	257236	coiled-coil domain containing 96	4p16.1	protein-coding
CCN5	8839	cellular communication network factor 5	20q13.12	protein-coding
CDHR3	222256	cadherin related family member 3	7q22.3	protein-coding
CFB	629	complement factor B	6p21.33	protein-coding
CHAD	1101	chondroadherin	17q21.33	protein-coding
CHRD	8646	chordin	3q27.1	protein-coding
CIDEA	1149	cell death inducing DFFA like effector a	18p11.21|18	protein-coding
CIDEC	63924	cell death inducing DFFA like effector c	3p25.3	protein-coding
CLDN11	5010	claudin 11	3q26.2	protein-coding
CMYA5	202333	cardiomyopathy associated 5	5q14.1	protein-coding
COL14A1	7373	collagen type XIV alpha 1 chain	8q24.12	protein-coding
COX7A1	1346	cytochrome c oxidase subunit 7A1	19q13.12	protein-coding
CPLX1	10815	complexin 1	4p16.3	protein-coding
CST3	1471	cystatin C	20p11.21	protein-coding
CT62	196993	cancer/testis associated 62	15q23	ncRNA
CYP4X1	260293	cytochrome P450 family 4 subfamily X member 1	1p33|1	protein-coding
DCDC2	51473	doublecortin domain containing 2	6p22.3	protein-coding
DDO	8528	D-aspartate oxidase	6q21	protein-coding
DIRAS3	9077	DIRAS family GTPase 3	1p31.3	protein-coding
DNALI1	7802	dynein axonemal light intermediate chain 1	1p34.3	protein-coding
DOK1	1796	docking protein 1	2p13.1	protein-coding
DPY19L2P4	442523	DPY19L2 pseudogene 4	7q21.13	pseudo
DUSP4	1846	dual specificity phosphatase 4	8p12	protein-coding
ECM1	1893	extracellular matrix protein 1	1q21.2	protein-coding
ECRG4	84417	ECRG4 augurin precursor	2q12.2	protein-coding
EFCC1	79825	EF-hand and coiled-coil domain containing 1	3q21.3	protein-coding
EGR3	1960	early growth response 3	8p21.3	protein-coding
FAM83E	54854	family with sequence similarity 83 member E	19q13.33	protein-coding
FBP1	2203	fructose-bisphosphatase 1	9q22.32	protein-coding
FGF10	2255	fibroblast growth factor 10	5p12	protein-coding
FMOD	2331	fibromodulin	1q32.1	protein-coding
FOXA1	3169	forkhead box A1	14q21.1	protein-coding
FRZB	2487	frizzled related protein	2q32.1	protein-coding
GALNT5	11227	polypeptide N-acetylgalactosaminyltransferase 5	2q24.1	protein-coding
GAMT	2593	guanidinoacetate N-methyltransferase	19p13.3	protein-coding
GASK1B	51313	golgi associated kinase 1B	4q32.1	protein-coding
GATA3	2625	GATA binding protein 3	10p14	protein-coding
GATA3-AS1	399717	GATA3 antisense RNA 1	10p14	ncRNA
GDF15	9518	growth differentiation factor 15	19p13.11	protein-coding
GFRA1	2674	GDNF family receptor alpha 1	10q25.3	protein-coding
GIPR	2696	gastric inhibitory polypeptide receptor	19q13.32	protein-coding
GJA1	2697	gap junction protein alpha 1	6q22.31	protein-coding
GPD1	2819	glycerol-3-phosphate dehydrogenase 1	12q13.12	protein-coding
GREB1	9687	growth regulating estrogen receptor binding 1	2p25.1	protein-coding
GRIK3	2899	glutamate ionotropic receptor kainate type subunit 3	1p34.3	protein-coding
HMGCS2	3158	3-hydroxy-3-methylglutaryl-CoA synthase 2	1p12	protein-coding
HOXB2	3212	homeobox B2	17q21.32	protein-coding
HOXB5	3215	homeobox B5	17q21.32	protein-coding
HSPB6	126393	heat shock protein family B (small) member 6	19q13.12	protein-coding
IFITM2	10581	interferon induced transmembrane protein 2	11p15.5	protein-coding
IGFALS	3483	insulin like growth factor binding protein acid labile subunit	16p13.3	protein-coding
IGFBP4	3487	insulin like growth factor binding protein 4	17q21.2	protein-coding
IRS1	3667	insulin receptor substrate 1	2q36.3	protein-coding
IRX2	153572	iroquois homeobox 2	5p15.33	protein-coding
IRX2-DT	153571	IRX2 divergent transcript	5p15.33	ncRNA
KCNC2	3747	potassium voltage-gated channel subfamily C member 2	12q21.1	protein-coding
KCNJ3	3760	potassium inwardly rectifying channel subfamily J member 3	2q24.1	protein-coding
KCNK15	60598	potassium two pore domain channel subfamily K member 15	20q13.12	protein-coding
LAMB2	3913	laminin subunit beta 2	3p21.31	protein-coding
LINC01016	100507584	long intergenic non-protein coding RNA 1016	6p21.31	ncRNA
LINC01124	440925	long intergenic non-protein coding RNA 1124	2q31.1	ncRNA
LIPE	3991	lipase E, hormone sensitive type	19q13.2	protein-coding
LRG1	116844	leucine rich alpha-2-glycoprotein 1	19p13.3	protein-coding
LRRC4C	57689	leucine rich repeat containing 4C	11p12	protein-coding
MIR3189	100422943	microRNA 3189	19p13.11	ncRNA
MUC1	4582	mucin 1, cell surface associated	1q22	protein-coding
NDNF	79625	neuron derived neurotrophic factor	4q27	protein-coding
NHLRC4	283948	NHL repeat containing 4	16p13.3	protein-coding
NME5	8382	NME/NM23 family member 5	5q31.2	protein-coding
NOSTRIN	115677	nitric oxide synthase trafficking	2q24.3	protein-coding
NOVA1	4857	NOVA alternative splicing regulator 1	14q12	protein-coding
NTN4	59277	netrin 4	12q22	protein-coding
NUDT16L2P	152195	nudix hydrolase 16 like 2, pseudogene	3q22.1	pseudo
PCAT18	728606	prostate cancer associated transcript 18	18q11.2	ncRNA
PDE4A	5141	phosphodiesterase 4A	19p13.2	protein-coding
PDE6B	5158	phosphodiesterase 6B	4p16.3	protein-coding
PDZK1	5174	PDZ domain containing 1	1q21.1	protein-coding
PEBP4	157310	phosphatidylethanolamine binding protein 4	8p21.3	protein-coding
PHGR1	644844	proline, histidine and glycine rich 1	15q15.1	protein-coding
PIEZO2	63895	piezo type mechanosensitive ion channel component 2	18p11.22-p11.21	protein-coding
PLAC9	219348	placenta associated 9	10q22.3	protein-coding
PLAT	5327	plasminogen activator, tissue type	8p11.21	protein-coding
PNMA2	10687	PNMA family member 2	8p21.2	protein-coding
PTGER3	5733	prostaglandin E receptor 3	1p31.1	protein-coding
PTPRN2	5799	protein tyrosine phosphatase receptor type N2	7q36.3	protein-coding
PTPRT	11122	protein tyrosine phosphatase receptor type T	20q12-q13.11	protein-coding
RALGPS2	55103	Ral GEF with PH domain and SH3 binding motif 2	1q25.2	protein-coding
RAMP3	10268	receptor activity modifying protein 3	7p13	protein-coding
RAPGEF3	10411	Rap guanine nucleotide exchange factor 3	12q13.11	protein-coding
REEP6	92840	receptor accessory protein 6	19p13.3	protein-coding
RHBDL1	9028	rhomboid like 1	16p13.3	protein-coding
RIPK3	11035	receptor interacting serine/threonine kinase 3	14q12	protein-coding
RORC	6097	RAR related orphan receptor C	1q21.3	protein-coding
RPH3AL	9501	rabphilin 3A like (without C2 domains)	17p13.3	protein-coding
SCNN1A	6337	sodium channel epithelial 1 subunit alpha	12p13.31	protein-coding
SCUBE2	57758	signal peptide, CUB domain and EGF like domain containing 2	11p15.4	protein-coding
SDR16C5	195814	short chain dehydrogenase/reductase family 16C member 5	8q12.1	protein-coding
SEMA3B	7869	semaphorin 3B	3p21.31	protein-coding
SERP2	387923	stress associated endoplasmic reticulum protein family member 2	13q14.11	protein-coding
SERPINA1	5265	serpin family A member 1	14q32.13	protein-coding
SERPINA5	5104	serpin family A member 5	14q32.13	protein-coding
SLC44A4	80736	solute carrier family 44 member 4	6p21.33	protein-coding
SLC49A3	84179	solute carrier family 49 member 3	4p16.3	protein-coding
SLC7A4	6545	solute carrier family 7 member 4	22q11.21	protein-coding
SMIM22	440335	small integral membrane protein 22	16p13.3	protein-coding
SMOC2	64094	SPARC related modular calcium binding 2	6q27	protein-coding
SORCS1	114815	sortilin related VPS10 domain containing receptor 1	10q25.1	protein-coding
SP5	389058	Sp5 transcription factor	2q31.1	protein-coding
SPAG6	9576	sperm associated antigen 6	10p12.2	protein-coding
SRARP	149563	steroid receptor associated and regulated protein	1p36.13	protein-coding
STEAP2	261729	STEAP2 metalloreductase	7q21.13	protein-coding
STK32B	55351	serine/threonine kinase 32B	4p16.2	protein-coding
STON2	85439	stonin 2	14q31.1	protein-coding
SYT1	6857	synaptotagmin 1	12q21.2	protein-coding
SYT13	57586	synaptotagmin 13	11p11.2	protein-coding
SYT9	143425	synaptotagmin 9	11p15.4	protein-coding
TBC1D9	23158	TBC1 domain family member 9	4q31.21	protein-coding
TFAP2B	7021	transcription factor AP-2 beta	6p12.3	protein-coding
TFF1	7031	trefoil factor 1	21q22.3	protein-coding
TFF3	7033	trefoil factor 3	21q22.3	protein-coding
THBD	7056	thrombomodulin	20p11.21	protein-coding
THPO	7066	thrombopoietin	3q27.1	protein-coding
TMEM25	84866	transmembrane protein 25	11q23.3	protein-coding
TMEM26	219623	transmembrane protein 26	10q21.2	protein-coding
TNFRSF10C	8794	TNF receptor superfamily member 10c	8p21.3	protein-coding
TNRC18P1	644962	trinucleotide repeat containing 18 pseudogene 1	4q31.21	pseudo
TNS2	23371	tensin 2	12q13.13	protein-coding
TNXB	7148	tenascin XB	6p21.33-p21.32	protein-coding
TRIM58	25893	tripartite motif containing 58	1q44	protein-coding
TSPAN1	10103	tetraspanin 1	1p34.1	protein-coding
TTC36	143941	tetratricopeptide repeat domain 36	11q23.3	protein-coding
VIPR2	7434	vasoactive intestinal peptide receptor 2	7q36.3	protein-coding
WNK4	65266	WNK lysine deficient protein kinase 4	17q21.2	protein-coding
ZBTB16	7704	zinc finger and BTB domain containing 16	11q23.2	protein-coding
ZNF214	7761	zinc finger protein 214	11p15.4	protein-coding
ZNF703	80139	zinc finger protein 703	8p11.23	protein-coding
