## Supplementary Table S3 for "Discovery of Epigenetically Silenced Tumour Suppressor Genes in Aggressive Breast Cancer Through a Computational Approach"

### Sheet: Table S3
Table S3. Public datasets of normal tissues and breast cancers with corresponding sample sizes.
Dataset	Sample type	Sample size	Survival data	Technology	Data source
GTEX-NCBI	normal samples of 48 tissues	2955	no	Bulk RNA-seq	GTEX, NCBI
TCGA-BRCA	breast cancer	1112	yes	Bulk RNA-seq	GDC Data Portal
GSE25066	breast cancer	508	yes	Microarrays	NCBI GEO
GSE21653	breast cancer	248	yes	Microarrays	NCBI GEO
GSE42568	breast cancer	104	yes	Microarrays	NCBI GEO
Yau-2010 (PMID 16936776)	breast cancer	682	yes	Microarrays	USCS Xena
E-MTAB-365	breast cancer	429	yes	Microarrays	ArrayExpress
Miller-2005 (alias GSE3494, GSE4922)	breast cancer	251	yes	Microarrays	USCS Xena
Wang-2005	breast cancer	286	yes	Microarrays	USCS Xena
